# High temperature-induced diapause transiently primes progeny for dauer formation in *C. elegans*

**DOI:** 10.64898/2026.08.26.747381

**Authors:** Esteban Retamales, James Lee, Andrea Calixto

## Abstract

Environmental stress during early development can have lasting effects on reproduction and developmental plasticity in *Caenorhabditis elegans*. Here, we compared the consequences of two dauer-inducing stressors—high temperature and crowding—on fertility, dauer formation, and intergenerational gene expression. Entry into the dauer stage protected animals from stress-induced sterility, with high-temperature–induced diapause (HID) providing strong preservation of reproductive capacity. Remarkably, the progeny of temperature-induced post-dauers (*PD-temp*) displayed a twofold increase in dauer formation upon re-exposure to heat, revealing a transient intergenerational enhancement of HID. This effect was stimulus-specific, as parental heat exposure suppressed pheromone-induced dauer formation in progeny, while parental pheromone exposure did not enhance HID. This increased dauer propensity was reset after a single stress-free generation. RNA-seq across three generations identified a transient F1-specific gene expression signature associated with enhanced dauer formation upon re-exposure to heat. Functional analyses showed that *snpc-1.3*, F49F1.7, and Y69A2AR.12 promote HID. In parallel, *vit-3* expression was selectively reduced in F1 progeny of *PD-temp* animals, and *vit-3* mutants exhibited increased dauer formation at 27°C, suggesting that *vit-3* normally restrains HID. Consistent with previous work from our group implicating RNAi pathways in environmentally induced diapause and inherited stress responses, we find that endogenous RNAi pathways also modulate HID across generations. Multiple RNAi pathway components contributed to HID, while the nuclear RNAi factor *nrde-2* was specifically required for the intergenerational increase in dauer formation. Tissue-specific rescue experiments further suggest that coordinated RNAi activity across tissues contributes differently to parental HID and progeny responses. Together, these findings identify HID as a distinct stress-induced developmental program that transiently modifies progeny responses to recurring thermal stress while preserving reproductive fitness. Our results further indicate that the physiological and intergenerational consequences of dauer entry depend on the environmental cue that induces diapause.

**Condensed abstract:** Environmental stressors such as heat and crowding promote entry into diapause in the nematode *C. elegans*. We show that the progeny of temperature-induced post-dauers exhibit a twofold increase in dauer formation upon re-exposure to heat, revealing a transient intergenerational enhancement of high-temperature–induced diapause (HID) that resets after a single stress-free generation.

To investigate the molecular basis of this transient intergenerational enhancement of HID, we combined transcriptomic and functional analyses and identified genes that promote HID, including *snpc-1.3*, F49F1.7, and Y69A2AR.1, while *vit-3* acts as a negative regulator of HID and is selectively downregulated in progeny derived from temperature-induced post-dauers. Consistent with previous work implicating RNAi pathways in inherited stress responses, we further show that the nuclear RNAi factor NRDE-2 is required for the intergenerational increase in dauer formation. In parallel, entry into diapause protected animals from stress-induced sterility, with HID preserving reproductive capacity across generations. Together, these findings identify HID as a reversible developmental program that transiently modifies progeny responses to recurring thermal stress while buffering the detrimental effects of heat stress on fertility.
