## Supplementary material for "High temperature-induced diapause transiently primes progeny for dauer formation in *C. elegans*": Dataset 2

### Sheet: Sheet1
F1 temp up (255)	F1 temp down (64)	F2 temp up (282)	F2 temp down (10)	unique F1 up (42)	unique F2 up (12)	unique F1 down (30)	unique F2 down (1)	Core temp up (156, shared P0, F1 and F2)	Core temp down (3, shared P0, F1 and F2)	F1 with F2 temp up (163)		F1 with F2 temp down (5)	F2 with P0 temp up (263)	F2 with P0 temp down (7)	F1 with P0 temp up (206)	F1 with P0 temp down (32)
				WBGene00018102	WBGene00009214	WBGene00020144	WBGene00007996	WBGene00007850	WBGene00194738	WBGene00007850		WBGene00000781	WBGene00007850	WBGene00009826	WBGene00007850	WBGene00003093
WBGene00007850	WBGene00000009	WBGene00009214	WBGene00000781	WBGene00015077	WBGene00020243	WBGene00019022		WBGene00015112	WBGene00001736	WBGene00013516		WBGene00021627	WBGene00015112	WBGene00044805	WBGene00015112	WBGene00017490
WBGene00013516	WBGene00020144	WBGene00020243	WBGene00044805	WBGene00044273	WBGene00023262	WBGene00018713		WBGene00004819	WBGene00020803	WBGene00004819		WBGene00020803	WBGene00004819	WBGene00015990	WBGene00004819	WBGene00003099
WBGene00004819	WBGene00019022	WBGene00023262	WBGene00015990	WBGene00017695	WBGene00201892	WBGene00008358		WBGene00012021		WBGene00020438		WBGene00194738	WBGene00010495	WBGene00194738	WBGene00012021	WBGene00009903
WBGene00201301	WBGene00220198	WBGene00201892	WBGene00007996	WBGene00271804	WBGene00200203	WBGene00004150		WBGene00008838		WBGene00001436		WBGene00001736	WBGene00012021	WBGene00001736	WBGene00008838	WBGene00017501
WBGene00008616	WBGene00000730	WBGene00200203	WBGene00021627	WBGene00013900	WBGene00271797	WBGene00009215		WBGene00019700		WBGene00007459			WBGene00008838	WBGene00003520	WBGene00019700	WBGene00009255
WBGene00020438	WBGene00018713	WBGene00271797	WBGene00001736	WBGene00008943	WBGene00017810	WBGene00010968		WBGene00020438		WBGene00012021			WBGene00019700	WBGene00020803	WBGene00020438	WBGene00019471
WBGene00001436	WBGene00020032	WBGene00007850	WBGene00020803	WBGene00007657	WBGene00019793	WBGene00004989		WBGene00001436		WBGene00004119			WBGene00020438		WBGene00001436	WBGene00017498
WBGene00007459	WBGene00008358	WBGene00010495	WBGene00194738	WBGene00012091	WBGene00014144	WBGene00015103		WBGene00004820		WBGene00004820			WBGene00001436		WBGene00004820	WBGene00194680
WBGene00012021	WBGene00004150	WBGene00007459	WBGene00003520	WBGene00044274	WBGene00010715	WBGene00009573		WBGene00013516		WBGene00220076			WBGene00004820		WBGene00013516	WBGene00220198
WBGene00004119	WBGene00044538	WBGene00017810	WBGene00009826	WBGene00015758	WBGene00050906	WBGene00000893		WBGene00007459		WBGene00015112			WBGene00013516		WBGene00007459	WBGene00045497
WBGene00004820	WBGene00000743	WBGene00019793		WBGene00015599	WBGene00018828	WBGene00003533		WBGene00020354		WBGene00019313			WBGene00007459		WBGene00020354	WBGene00194733
WBGene00018102	WBGene00000781	WBGene00219315		WBGene00016255		WBGene00000734		WBGene00019313		WBGene00019700			WBGene00020354		WBGene00019313	WBGene00011081
WBGene00220076	WBGene00009215	WBGene00020438		WBGene00004002		WBGene00012615		WBGene00021725		WBGene00013169			WBGene00019313		WBGene00044953	WBGene00001700
WBGene00015112	WBGene00008381	WBGene00019700		WBGene00009572		WBGene00021690		WBGene00012900		WBGene00008628			WBGene00021725		WBGene00018433	WBGene00000009
WBGene00019313	WBGene00015453	WBGene00004820		WBGene00235090		WBGene00009491		WBGene00020665		WBGene00020665			WBGene00012900		WBGene00021725	WBGene00016933
WBGene00013975	WBGene00010968	WBGene00014144		WBGene00022674		WBGene00010801		WBGene00013169		WBGene00020354			WBGene00020665		WBGene00012900	WBGene00000743
WBGene00019700	WBGene00004989	WBGene00220076		WBGene00044381		WBGene00010573		WBGene00220076		WBGene00021725			WBGene00013169		WBGene00012247	WBGene00044538
WBGene00009788	WBGene00018027	WBGene00015112		WBGene00021118		WBGene00017691		WBGene00004813		WBGene00008838			WBGene00021656		WBGene00014242	WBGene00015453
WBGene00015077	WBGene00194733	WBGene00017911		WBGene00022083		WBGene00017937		WBGene00003976		WBGene00003976			WBGene00220076		WBGene00020665	WBGene00018027
WBGene00044273	WBGene00009903	WBGene00021656		WBGene00018647		WBGene00015281		WBGene00014064		WBGene00001789			WBGene00004813		WBGene00013169	WBGene00235326
WBGene00013169	WBGene00003093	WBGene00012021		WBGene00044379		WBGene00017499		WBGene00008628		WBGene00000016			WBGene00022265		WBGene00220076	WBGene00012612
WBGene00008628	WBGene00015103	WBGene00021165		WBGene00015600		WBGene00010509		WBGene00004119		WBGene00012900			WBGene00021165		WBGene00004813	WBGene00008381
WBGene00020665	WBGene00000694	WBGene00001436		WBGene00012081		WBGene00021436		WBGene00001789		WBGene00004813			WBGene00003976		WBGene00003976	WBGene00000694
WBGene00022638	WBGene00009573	WBGene00021725		WBGene00044238		WBGene00017500		WBGene00013319		WBGene00119204			WBGene00014064		WBGene00022638	WBGene00000730
WBGene00020354	WBGene00021627	WBGene00004819		WBGene00008010		WBGene00015546		WBGene00013278		WBGene00014064			WBGene00008628		WBGene00009088	WBGene00195068
WBGene00009088	WBGene00000893	WBGene00019313		WBGene00007097		WBGene00077535		WBGene00018438		WBGene00010953			WBGene00017911		WBGene00014064	WBGene00194738
WBGene00021725	WBGene00003533	WBGene00014064		WBGene00009485		WBGene00012863		WBGene00010953		WBGene00004144			WBGene00004119		WBGene00008628	WBGene00000721
WBGene00008838	WBGene00045497	WBGene00010715		WBGene00008797		WBGene00011046		WBGene00022821		WBGene00022440			WBGene00001388		WBGene00016457	WBGene00001736
WBGene00018433	WBGene00000734	WBGene00013169		WBGene00235093		WBGene00006241		WBGene00021263		WBGene00009383			WBGene00206483		WBGene00004119	WBGene00020032
WBGene00044953	WBGene00012615	WBGene00022265		WBGene00019660				WBGene00022557		WBGene00013319			WBGene00001789		WBGene00013975	WBGene00011536
WBGene00003976	WBGene00021690	WBGene00013516		WBGene00015152				WBGene00000016		WBGene00010206			WBGene00013319		WBGene00008616	WBGene00020803
WBGene00004176	WBGene00009491	WBGene00020354		WBGene00304201				WBGene00044554		WBGene00013853			WBGene00013278		WBGene00001789
WBGene00001789	WBGene00010801	WBGene00020665		WBGene00045416				WBGene00020778		WBGene00022821			WBGene00018438		WBGene00013319
WBGene00000016	WBGene00011081	WBGene00003976		WBGene00044249				WBGene00022440		WBGene00019795			WBGene00010953		WBGene00013278
WBGene00012900	WBGene00010573	WBGene00045498		WBGene00004054				WBGene00007765		WBGene00022557			WBGene00022821		WBGene00018438
WBGene00012247	WBGene00235326	WBGene00050906		WBGene00020579				WBGene00119204		WBGene00018438			WBGene00021263		WBGene00010953
WBGene00012757	WBGene00195068	WBGene00008838		WBGene00235092				WBGene00019795		WBGene00004750			WBGene00008113		WBGene00013254
WBGene00014242	WBGene00017691	WBGene00019699		WBGene00001772				WBGene00004750		WBGene00021263			WBGene00022557		WBGene00022821
WBGene00011450	WBGene00019471	WBGene00012900		WBGene00017265				WBGene00000301		WBGene00010463			WBGene00000016		WBGene00009788
WBGene00004813	WBGene00009255	WBGene00206483		WBGene00013079				WBGene00011342		WBGene00044554			WBGene00271803		WBGene00021263
WBGene00017695	WBGene00194680	WBGene00022557		WBGene00022224				WBGene00010568		WBGene00009301			WBGene00045498		WBGene00022557
WBGene00119204	WBGene00020803	WBGene00010953						WBGene00010519		WBGene00010519			WBGene00044554		WBGene00000016
WBGene00014064	WBGene00017490	WBGene00004813						WBGene00000708		WBGene00022822			WBGene00000670		WBGene00019578
WBGene00010953	WBGene00017937	WBGene00013319						WBGene00004354		WBGene00004275			WBGene00020778		WBGene00010606
WBGene00004144	WBGene00015281	WBGene00021263						WBGene00022822		WBGene00195165			WBGene00022440		WBGene00201301
WBGene00022440	WBGene00011536	WBGene00004119						WBGene00015683		WBGene00045394			WBGene00007765		WBGene00012757
WBGene00009383	WBGene00016933	WBGene00001789						WBGene00012436		WBGene00194985			WBGene00119204		WBGene00044554
WBGene00013319	WBGene00017499	WBGene00018438						WBGene00022508		WBGene00045291			WBGene00019795		WBGene00011450
WBGene00271804	WBGene00001700	WBGene00044554						WBGene00020261		WBGene00004354			WBGene00004750		WBGene00020778
WBGene00010206	WBGene00010509	WBGene00000016						WBGene00013391		WBGene00013278			WBGene00000301		WBGene00022440
WBGene00013853	WBGene00194738	WBGene00022440						WBGene00009301		WBGene00011342			WBGene00011342		WBGene00007765
WBGene00019578	WBGene00021436	WBGene00271803						WBGene00045291		WBGene00000133			WBGene00010568		WBGene00119204
WBGene00010606	WBGene00001736	WBGene00008628						WBGene00018094		WBGene00018094			WBGene00010519		WBGene00019795
WBGene00013254	WBGene00017501	WBGene00020261						WBGene00045394		WBGene00013391			WBGene00000708		WBGene00004750
WBGene00022821	WBGene00000721	WBGene00013278						WBGene00013393		WBGene00000708			WBGene00004354		WBGene00000301
WBGene00019795	WBGene00017500	WBGene00019796						WBGene00002125		WBGene00000301			WBGene00022822		WBGene00011342
WBGene00022557	WBGene00017498	WBGene00000670						WBGene00011153		WBGene00022508			WBGene00015683		WBGene00010568
WBGene00016457	WBGene00015546	WBGene00000708						WBGene00194985		WBGene00012436			WBGene00012436		WBGene00010519
WBGene00018438	WBGene00077535	WBGene00018094						WBGene00015899		WBGene00015683			WBGene00022508		WBGene00004176
WBGene00017365	WBGene00012863	WBGene00010568						WBGene00009383		WBGene00010568			WBGene00020261		WBGene00017365
WBGene00013900	WBGene00011046	WBGene00000301						WBGene00010463		WBGene00013633			WBGene00022820		WBGene00000708
WBGene00004750	WBGene00003099	WBGene00021542						WBGene00004144		WBGene00013393			WBGene00013391		WBGene00004354
WBGene00021263	WBGene00006241	WBGene00010519						WBGene00016486		WBGene00011462			WBGene00009301		WBGene00022822
WBGene00010463	WBGene00012612	WBGene00008113						WBGene00012212		WBGene00020261			WBGene00045291		WBGene00002124
WBGene00044554		WBGene00019687						WBGene00044535		WBGene00020778			WBGene00018094		WBGene00015683
WBGene00008943		WBGene00021988						WBGene00007283		WBGene00020476			WBGene00045394		WBGene00012436
WBGene00007657		WBGene00020778						WBGene00022669		WBGene00012212			WBGene00013393		WBGene00022508
WBGene00012091		WBGene00010463						WBGene00013633		WBGene00017587			WBGene00000716		WBGene00020261
WBGene00044274		WBGene00022821						WBGene00017532		WBGene00002125			WBGene00021005		WBGene00013391
WBGene00015758		WBGene00010206						WBGene00013853		WBGene00013392			WBGene00009096		WBGene00009301
WBGene00009301		WBGene00001388						WBGene00001699		WBGene00009300			WBGene00019687		WBGene00045291
WBGene00010519		WBGene00007283						WBGene00013392		WBGene00007283			WBGene00000597		WBGene00018094
WBGene00022822		WBGene00022822						WBGene00000693		WBGene00016486			WBGene00002125		WBGene00045394
WBGene00004275		WBGene00045268						WBGene00008210		WBGene00010492			WBGene00011153		WBGene00013393
WBGene00015599		WBGene00004750						WBGene00008823		WBGene00022669			WBGene00013394		WBGene00002125
WBGene00195165		WBGene00194985						WBGene00001692		WBGene00001699			WBGene00194985		WBGene00011153
WBGene00045394		WBGene00011342						WBGene00044665		WBGene00010085			WBGene00015899		WBGene00194985
WBGene00194985		WBGene00119204						WBGene00010492		WBGene00007765			WBGene00009383		WBGene00015899
WBGene00016255		WBGene00012557						WBGene00010085		WBGene00011153			WBGene00010463		WBGene00017143
WBGene00045291		WBGene00306132						WBGene00017843		WBGene00044535			WBGene00219315		WBGene00009383
WBGene00004354		WBGene00019795						WBGene00011431		WBGene00015899			WBGene00004144		WBGene00019794
WBGene00013278		WBGene00000597						WBGene00003219		WBGene00003219			WBGene00016486		WBGene00010463
WBGene00011342		WBGene00009383						WBGene00004352		WBGene00001692			WBGene00012212		WBGene00004144
WBGene00000133		WBGene00017587						WBGene00017587		WBGene00003764			WBGene00044535		WBGene00016486
WBGene00018094		WBGene00004144						WBGene00009300		WBGene00008210			WBGene00007283		WBGene00012212
WBGene00013391		WBGene00011462						WBGene00000133		WBGene00044665			WBGene00022669		WBGene00044535
WBGene00000708		WBGene00045291						WBGene00009097		WBGene00000693			WBGene00013633		WBGene00007283
WBGene00013515		WBGene00022508						WBGene00012299		WBGene00009097			WBGene00017532		WBGene00022669
WBGene00000301		WBGene00000716						WBGene00016485		WBGene00017532			WBGene00013853		WBGene00013633
WBGene00022508		WBGene00015683						WBGene00000673		WBGene00017843			WBGene00001699		WBGene00017532
WBGene00012436		WBGene00013393						WBGene00010555		WBGene00007773			WBGene00013392		WBGene00013853
WBGene00015683		WBGene00021005						WBGene00020476		WBGene00016485			WBGene00000693		WBGene00001699
WBGene00010568		WBGene00045394						WBGene00007773		WBGene00009710			WBGene00008210		WBGene00013392
WBGene00013633		WBGene00235094						WBGene00011462		WBGene00022431			WBGene00000675		WBGene00000693
WBGene00013393		WBGene00022820						WBGene00009361		WBGene00015059			WBGene00008823		WBGene00008210
WBGene00011462		WBGene00000675						WBGene00000677		WBGene00000677			WBGene00012213		WBGene00008822
WBGene00002124		WBGene00010085						WBGene00009280		WBGene00012299			WBGene00001692		WBGene00008823
WBGene00020261		WBGene00012213						WBGene00013489		WBGene00000673			WBGene00044665		WBGene00001692
WBGene00020778		WBGene00007642						WBGene00017538		WBGene00000715			WBGene00010492		WBGene00044665
WBGene00020476		WBGene00004354						WBGene00013867		WBGene00013489			WBGene00010085		WBGene00010492
WBGene00012212		WBGene00044535						WBGene00018446		WBGene00001702			WBGene00017843		WBGene00010085
WBGene00010940		WBGene00009301						WBGene00007290		WBGene00016283			WBGene00011431		WBGene00017843
WBGene00017587		WBGene00007765						WBGene00021605		WBGene00011891			WBGene00003219		WBGene00011431
WBGene00002125		WBGene00013949						WBGene00011010		WBGene00008862			WBGene00004352		WBGene00003219
WBGene00013392		WBGene00001699						WBGene00000715		WBGene00013867			WBGene00017587		WBGene00004352
WBGene00009300		WBGene00012212						WBGene00013297		WBGene00235094			WBGene00021542		WBGene00017587
WBGene00007283		WBGene00044665						WBGene00008377		WBGene00008823			WBGene00009300		WBGene00009300
WBGene00016486		WBGene00013453						WBGene00011011		WBGene00000656			WBGene00045268		WBGene00000133
WBGene00010492		WBGene00013391						WBGene00008959		WBGene00019584			WBGene00000133		WBGene00013515
WBGene00022669		WBGene00000693						WBGene00010234		WBGene00014097			WBGene00015180		WBGene00009097
WBGene00001699		WBGene00013853						WBGene00077787		WBGene00008378			WBGene00008157		WBGene00012299
WBGene00004002		WBGene00015899						WBGene00010066		WBGene00004352			WBGene00306132		WBGene00016485
WBGene00010085		WBGene00001702						WBGene00018252		WBGene00019799			WBGene00009097		WBGene00000673
WBGene00007765		WBGene00009096						WBGene00019799		WBGene00018446			WBGene00012299		WBGene00010555
WBGene00011153		WBGene00016486						WBGene00006541		WBGene00007290			WBGene00016485		WBGene00020476
WBGene00019794		WBGene00000673						WBGene00001702		WBGene00008377			WBGene00007315		WBGene00007773
WBGene00044535		WBGene00001692						WBGene00022292		WBGene00008959			WBGene00000673		WBGene00011462
WBGene00015899		WBGene00013394						WBGene00000656		WBGene00009280			WBGene00010555		WBGene00009361
WBGene00003219		WBGene00020476						WBGene00015059		WBGene00018252			WBGene00020476		WBGene00000677
WBGene00001692		WBGene00013392						WBGene00003764		WBGene00009361			WBGene00007642		WBGene00007342
WBGene00009572		WBGene00000133						WBGene00008378		WBGene00020445			WBGene00007773		WBGene00009280
WBGene00003764		WBGene00007315						WBGene00014097		WBGene00011010			WBGene00011462		WBGene00013489
WBGene00013480		WBGene00015180						WBGene00010690		WBGene00012783			WBGene00009361		WBGene00017538
WBGene00000017		WBGene00045406						WBGene00000460		WBGene00006552			WBGene00000677		WBGene00013867
WBGene00018380		WBGene00010691						WBGene00016417		WBGene00011431			WBGene00009280		WBGene00018446
WBGene00008210		WBGene00002125						WBGene00235094		WBGene00077787			WBGene00013489		WBGene00007290
WBGene00044665		WBGene00008157						WBGene00010051		WBGene00010555			WBGene00020771		WBGene00021605
WBGene00271577		WBGene00017843						WBGene00015905		WBGene00010066			WBGene00017538		WBGene00011010
WBGene00235090		WBGene00011153						WBGene00015903		WBGene00007391			WBGene00013867		WBGene00000715
WBGene00000693		WBGene00009361						WBGene00018578		WBGene00010690			WBGene00018446		WBGene00013297
WBGene00009097		WBGene00012436						WBGene00011012		WBGene00010051			WBGene00019796		WBGene00008377
WBGene00017532		WBGene00013489						WBGene00007391		WBGene00021605			WBGene00004816		WBGene00011011
WBGene00017843		WBGene00003764						WBGene00006552		WBGene00017538			WBGene00007290		WBGene00008959
WBGene00007773		WBGene00021195						WBGene00001569		WBGene00019540			WBGene00021605		WBGene00010234
WBGene00016485		WBGene00004816						WBGene00015171		WBGene00013297			WBGene00011010		WBGene00077787
WBGene00009710		WBGene00013297						WBGene00019989		WBGene00001569			WBGene00012557		WBGene00195183
WBGene00022431		WBGene00013867						WBGene00020445		WBGene00011011			WBGene00000715		WBGene00013480
WBGene00015059		WBGene00004352						WBGene00019584		WBGene00000460			WBGene00013297		WBGene00010066
WBGene00000677		WBGene00011010						WBGene00003601		WBGene00018578			WBGene00008377		WBGene00018252
WBGene00012299		WBGene00018252						WBGene00000388		WBGene00000176			WBGene00011011		WBGene00010493
WBGene00000673		WBGene00019799						WBGene00017263		WBGene00022292			WBGene00008959		WBGene00018380
WBGene00010525		WBGene00010234						WBGene00001186		WBGene00016417			WBGene00010234		WBGene00019799
WBGene00000715		WBGene00000715						WBGene00019540		WBGene00020797			WBGene00077787		WBGene00006541
WBGene00013489		WBGene00009697						WBGene00007313		WBGene00007313			WBGene00013453		WBGene00001702
WBGene00001702		WBGene00012299						WBGene00011891		WBGene00006220			WBGene00010066		WBGene00010940
WBGene00044901		WBGene00010492						WBGene00007225		WBGene00014053			WBGene00018252		WBGene00022292
WBGene00016283		WBGene00022669						WBGene00014053		WBGene00015171			WBGene00019799		WBGene00000656
WBGene00011891		WBGene00000677						WBGene00020797		WBGene00006541			WBGene00006541		WBGene00015059
WBGene00022674		WBGene00004275						WBGene00016283		WBGene00011012			WBGene00010613		WBGene00003764
WBGene00010493		WBGene00010555						WBGene00003784		WBGene00010234			WBGene00001702		WBGene00008378
WBGene00008862		WBGene00007286						WBGene00010064		WBGene00019989			WBGene00022292		WBGene00014097
WBGene00017143		WBGene00008210						WBGene00006220		WBGene00003601			WBGene00000656		WBGene00010690
WBGene00013867		WBGene00018828						WBGene00012783		WBGene00009224			WBGene00015059		WBGene00000460
WBGene00235094		WBGene00195165						WBGene00013481		WBGene00015903			WBGene00003764		WBGene00016417
WBGene00007342		WBGene00011012						WBGene00000176		WBGene00017263			WBGene00008378		WBGene00235094
WBGene00008823		WBGene00010196								WBGene00000388			WBGene00014097		WBGene00010051
WBGene00008822		WBGene00009300								WBGene00015905			WBGene00010690		WBGene00015905
WBGene00017569		WBGene00015903								WBGene00001186			WBGene00000460		WBGene00077764
WBGene00000656		WBGene00003219								WBGene00003784			WBGene00016417		WBGene00015903
WBGene00044381		WBGene00021576								WBGene00013481			WBGene00235094		WBGene00010525
WBGene00019584		WBGene00045261								WBGene00007225			WBGene00010051		WBGene00018578
WBGene00014097		WBGene00015059								WBGene00010064			WBGene00015905		WBGene00044901
WBGene00008378		WBGene00017532											WBGene00012074		WBGene00011012
WBGene00004352		WBGene00007773											WBGene00007162		WBGene00007391
WBGene00019799		WBGene00018446											WBGene00008844		WBGene00006552
WBGene00021118		WBGene00077787											WBGene00015903		WBGene00001569
WBGene00018446		WBGene00003765											WBGene00018578		WBGene00015171
WBGene00022083		WBGene00022431											WBGene00021195		WBGene00000017
WBGene00195183		WBGene00013633											WBGene00011012		WBGene00019989
WBGene00007290		WBGene00016453											WBGene00007391		WBGene00020445
WBGene00008377		WBGene00010613											WBGene00019699		WBGene00019584
WBGene00077764		WBGene00017294											WBGene00006552		WBGene00003601
WBGene00008959		WBGene00018050											WBGene00045406		WBGene00000388
WBGene00009280		WBGene00008824											WBGene00012405		WBGene00017015
WBGene00018252		WBGene00016485											WBGene00008824		WBGene00017263
WBGene00018647		WBGene00008823											WBGene00016453		WBGene00011509
WBGene00009361		WBGene00011431											WBGene00021576		WBGene00001186
WBGene00044379		WBGene00008377											WBGene00045261		WBGene00019540
WBGene00020445		WBGene00008378											WBGene00001569		WBGene00006555
WBGene00011010		WBGene00008844											WBGene00015171		WBGene00007313
WBGene00010789		WBGene00021605											WBGene00019989		WBGene00011891
WBGene00012783		WBGene00000656											WBGene00020445		WBGene00017569
WBGene00006552		WBGene00020771											WBGene00019584		WBGene00007225
WBGene00015600		WBGene00012074											WBGene00003601		WBGene00014053
WBGene00011431		WBGene00022292											WBGene00000388		WBGene00006431
WBGene00012081		WBGene00008959											WBGene00018455		WBGene00000803
WBGene00077787		WBGene00003766											WBGene00017263		WBGene00020797
WBGene00010555		WBGene00014097											WBGene00009697		WBGene00016283
WBGene00010066		WBGene00010066											WBGene00017556		WBGene00044489
WBGene00007391		WBGene00007290											WBGene00008207		WBGene00011152
WBGene00044489		WBGene00010051											WBGene00003766		WBGene00010789
WBGene00010690		WBGene00017538											WBGene00013702		WBGene00011615
WBGene00010051		WBGene00001569											WBGene00001186		WBGene00000444
WBGene00021605		WBGene00012405											WBGene00017402		WBGene00003784
WBGene00017538		WBGene00006552											WBGene00017294		WBGene00010064
WBGene00019540		WBGene00006541											WBGene00010691		WBGene00003410
WBGene00044238		WBGene00011011											WBGene00017541		WBGene00271577
WBGene00013297		WBGene00018455											WBGene00018808		WBGene00006220
WBGene00001569		WBGene00020445											WBGene00019540		WBGene00012783
WBGene00011011		WBGene00013702											WBGene00013949		WBGene00002024
WBGene00000460		WBGene00011981											WBGene00016824		WBGene00013481
WBGene00018578		WBGene00008207											WBGene00007313		WBGene00000176
WBGene00015865		WBGene00008393											WBGene00011891		WBGene00015865
WBGene00000176		WBGene00009280											WBGene00008789		WBGene00011429
WBGene00008010		WBGene00005643											WBGene00007225		WBGene00020559
WBGene00022292		WBGene00007391											WBGene00014053
WBGene00016417		WBGene00019584											WBGene00016627
WBGene00011429		WBGene00009097											WBGene00017712
WBGene00020797		WBGene00007162											WBGene00020797
WBGene00007313		WBGene00000388											WBGene00016283
WBGene00007097		WBGene00017541											WBGene00009834
WBGene00009485		WBGene00018578											WBGene00011434
WBGene00006220		WBGene00010690											WBGene00003784
WBGene00014053		WBGene00009212											WBGene00018112
WBGene00000803		WBGene00018808											WBGene00007286
WBGene00008797		WBGene00017263											WBGene00016303
WBGene00017015		WBGene00013647											WBGene00011981
WBGene00015171		WBGene00017712											WBGene00016084
WBGene00235093		WBGene00019989											WBGene00009862
WBGene00019660		WBGene00000460											WBGene00014199
WBGene00006541		WBGene00007313											WBGene00008393
WBGene00011012		WBGene00017556											WBGene00010064
WBGene00010234		WBGene00009626											WBGene00010196
WBGene00019989		WBGene00017402											WBGene00044081
WBGene00003601		WBGene00016417											WBGene00017177
WBGene00006431		WBGene00008789											WBGene00219313
WBGene00009224		WBGene00020797											WBGene00005643
WBGene00011509		WBGene00018112											WBGene00045038
WBGene00015152		WBGene00016627											WBGene00006619
WBGene00011152		WBGene00015905											WBGene00003865
WBGene00304201		WBGene00003528											WBGene00000387
WBGene00015903		WBGene00011891											WBGene00018443
WBGene00045416		WBGene00019540											WBGene00008825
WBGene00044249		WBGene00003601											WBGene00018050
WBGene00006555		WBGene00012783											WBGene00018203
WBGene00017263		WBGene00010084											WBGene00003528
WBGene00003410		WBGene00007521											WBGene00017584
WBGene00000388		WBGene00011434											WBGene00013383
WBGene00004054		WBGene00009787											WBGene00006220
WBGene00020579		WBGene00022245											WBGene00013647
WBGene00015905		WBGene00015449											WBGene00010084
WBGene00235092		WBGene00044200											WBGene00012783
WBGene00001186		WBGene00016283											WBGene00009787
WBGene00001772		WBGene00001186											WBGene00019082
WBGene00003784		WBGene00016084											WBGene00007771
WBGene00017265		WBGene00014199											WBGene00021988
WBGene00013481		WBGene00018443											WBGene00015449
WBGene00007225		WBGene00009862											WBGene00013481
WBGene00013079		WBGene00006619											WBGene00003765
WBGene00011615		WBGene00006220											WBGene00022245
WBGene00010064		WBGene00003784											WBGene00010351
WBGene00000444		WBGene00019082											WBGene00011898
WBGene00022224		WBGene00045038											WBGene00019837
WBGene00020559		WBGene00007225											WBGene00009626
WBGene00002024		WBGene00008862											WBGene00000176
		WBGene00014053											WBGene00004243
		WBGene00016824											WBGene00014117
		WBGene00000387											WBGene00007521
		WBGene00009710											WBGene00004241
		WBGene00015171											WBGene00009212
		WBGene00044081											WBGene00021372
		WBGene00017584											WBGene00044200
		WBGene00013481
		WBGene00010064
		WBGene00019837
		WBGene00000176
		WBGene00018203
		WBGene00016303
		WBGene00017177
		WBGene00219313
		WBGene00021372
		WBGene00003865
		WBGene00008825
		WBGene00013383
		WBGene00009224
		WBGene00004243
		WBGene00007771
		WBGene00009834
		WBGene00010351
		WBGene00011898
		WBGene00014117
		WBGene00004241
