## Supplementary material for "High temperature-induced diapause transiently primes progeny for dauer formation in *C. elegans*": Dataset 5

### Sheet: Hoja2
Figure 1B
Kruskal-Wallis test						Descriptive Statistics	P0	F1	F2	F1	F2
P value	0.0013					Number of values	9	8	9	9	9
Exact or approximate P value?	Approximate					Minimum	18.1	30.3	11.1	7.14	14.3
P value summary	**					25% Percentile	21	42.95	18.65	12.95	18.15
Do the medians vary signif. (P < 0.05)?	Yes					Median	26.7	46.65	29.5	17.2	27.1
Number of groups	5					75% Percentile	27.8	52.03	33.45	29.8	30.3
Kruskal-Wallis statistic	17.89					Maximum	37.7	68.6	38	38.9	35
						Mean	25.97	47.61	26.23	21.62	25.08
Dunn's multiple comparisons test	Mean rank diff.	Significant?	Summary	Adjusted P Value		Std. Deviation	5.752	10.81	9.133	10.72	7.188
P0 vs. F1	-20.78	Yes	**	0.0087		Std. Error of Mean	1.917	3.823	3.044	3.573	2.396
P0 vs. F2	-2.667	No	ns	>0.9999		Lower 95% CI	21.55	38.57	19.21	13.38	19.55
P0 vs. F1	2.611	No	ns	>0.9999		Upper 95% CI	30.39	56.65	33.25	29.85	30.6
P0 vs. F2	0.05556	No	ns	>0.9999		Mean ranks	18.72	39.5	21.39	16.11	18.67
F1 vs. F2	18.11	Yes	*	0.0371
F1 vs. F1	23.39	Yes	**	0.0018
F1 vs. F2	20.83	Yes	**	0.0084
F2 vs. F1	5.278	No	ns	>0.9999
F2 vs. F2	2.722	No	ns	>0.9999
F1 vs. F2	-2.556	No	ns	>0.9999
Figure 1D						Descriptive Statistics	P0 naive	F1 of PD-temp	F1 of ND-temp
Kruskal-Wallis test						Number of values	4	7	7
P value	0.0024					Minimum	39	2	22.6
Exact or approximate P value?	Exact					25% Percentile	39.9	6.7	30.3
P value summary	**					Median	49.6	9.3	46.3
Do the medians vary signif. (P < 0.05)?	Yes					75% Percentile	65.45	30.2	68.6
Number of groups	3					Maximum	68.4	40.1	72.2
Kruskal-Wallis statistic	9.776					Mean	51.65	15.16	47.23
						Std. Deviation	13.5	14.23	18.23
						Std. Error of Mean	6.751	5.379	6.889
Dunn's multiple comparisons test	Mean rank diff.	Significant?	Summary	Adjusted P Value		Lower 95% CI	30.16	1.994	30.37
P0 naive vs. F1 of PD-temp	8.179	Yes	*	0.0289		Upper 95% CI	73.14	28.32	64.09
P0 naive vs. F1 of ND-temp	0.1786	No	ns	>0.9999		Mean ranks	12.75	4.571	12.57
Figure 1E						Descriptive Statistics	P0 naive	F1 of PD-pher	F1 of ND-pher
Kruskal-Wallis test						Number of values	8	7	7
P value	0.2002					Minimum	23.9	11.7	8.1
Exact or approximate P value?	Approximate					25% Percentile	24.13	18.8	20.8
P value summary	ns					Median	28.8	22.6	31.6
Do the medians vary signif. (P < 0.05)?	No					75% Percentile	30.35	25	55.5
Number of groups	3					Maximum	31.2	37.3	56.5
Kruskal-Wallis statistic	3.216					Mean	27.67	23.03	35.01
						Std. Deviation	3.064	7.744	18.11
						Std. Error of Mean	1.083	2.927	6.844
Dunn's multiple comparisons test	Mean rank diff.	Significant?	Summary	Adjusted P Value		Lower 95% CI	25.11	15.87	18.27
P0 naive vs. F1 of PD-pher	4.375	No	ns	0.386		Upper 95% CI	30.23	30.19	51.76
P0 naive vs. F1 of ND-pher	-1.625	No	ns	>0.9999		Mean ranks	12.38	8	14
Figure 1F						Descriptive Statistics	wild type	ASG	AIY	ASI	ASK	BAG	AQR/PQR/URX	AFD	gcy-23, gcy-8, gcy-18
Kruskal-Wallis test						Number of values	11	6	6	9	9	9	5	3	6
P value	<0.0001					Minimum	15.1	35.9	31.4	38.7	15.9	10.4	6.1	60.3	18.8
Exact or approximate P value?	Approximate					25% Percentile	17.6	36.43	31.78	53.75	19.05	10.9	8.7	60.3	19.25
P value summary	****					Median	20.5	40.6	34.1	59.4	22.1	19.2	12.5	64.6	21.95
Do the medians vary signif. (P < 0.05)?	Yes					75% Percentile	23.9	49	41.35	64.7	23.9	26.35	14.5	69	24.68
Number of groups	9					Maximum	26.8	49.9	43.3	66.5	26.5	33	16	69	25.8
Kruskal-Wallis statistic	50.11					Mean	20.7	42.05	35.92	58.18	21.61	19.2	11.78	64.63	22.03
						Std. Deviation	3.74	6.056	4.92	8.678	3.272	8.5	3.616	4.35	2.79
Dunn's multiple comparisons test	Mean rank diff.	Significant?	Summary	Adjusted P Value		Std. Error of Mean	1.128	2.472	2.009	2.893	1.091	2.833	1.617	2.512	1.139
wild type vs. ASG	-27.18	Yes	*	0.0322		Lower 95% CI	18.19	35.69	30.75	51.51	19.1	12.67	7.29	53.83	19.1
wild type vs. AIY	-22.85	No	ns	0.1248		Upper 95% CI	23.21	48.41	41.08	64.85	24.13	25.73	16.27	75.44	24.96
wild type vs. ASI	-35.18	Yes	***	0.0002		Mean ranks	21.82	49	44.67	57	24.5	19.78	6.4	61	25.25
wild type vs. ASK	-2.682	No	ns	>0.9999
wild type vs. BAG	2.04	No	ns	>0.9999
wild type vs. AQR/PQR/URX	15.42	No	ns	0.9975
wild type vs. AFD	-39.18	Yes	**	0.0099
wild type vs. gcy-23, gcy-8, gcy-18	-3.432	No	ns	>0.9999
Figure 3A						Descriptive Statistics	control dsRNA	Y69A2AR.12	fbxa-165	snpc-1.3	F49F1.7	math-28	nspa-6	ttr-26	clc-21
Kruskal-Wallis test						Number of values	6	6	6	6	6	6	5	6	6
P value	0.0011					Minimum	100	12.7	7	13.1	14.6	27.2	25.6	15.9	15.2
Exact or approximate P value?	Approximate					25% Percentile	100	16.15	35.2	19.78	15.28	39.58	39.3	39.68	32.08
P value summary	**					Median	100	27.9	50.9	37.45	16.85	73.3	89	54.3	60.4
Do the medians vary signif. (P < 0.05)?	Yes					75% Percentile	100	36.33	64.05	55.3	24.73	110.8	131.4	80.03	87.73
Number of groups	9					Maximum	100	47.2	67.8	56.8	26.6	133.5	133.5	97.8	107.6
Kruskal-Wallis statistic	25.97					Mean	100	27.62	47.33	36.93	19.08	75.7	86.06	57.33	60.4
						Std. Deviation	0	12.53	21.75	19.16	5	40.75	47.09	27.42	33.92
						Std. Error of Mean	0	5.114	8.88	7.822	2.041	16.63	21.06	11.2	13.85
Dunn's multiple comparisons test	Mean rank diff.	Significant?	Summary	Adjusted P Value		Lower 95% CI	100	14.47	24.51	16.83	13.84	32.94	27.59	28.55	24.8
control dsRNA vs. Y69A2AR.12	31.25	Yes	**	0.0036		Upper 95% CI	100	40.76	70.16	57.04	24.33	118.5	144.5	86.11	96
control dsRNA vs. fbxa-165	20.33	No	ns	0.1798		Mean ranks	45.5	14.25	25.17	20	9.417	35.08	37.5	28.83	29
control dsRNA vs. snpc-1.3	25.5	Yes	*	0.0337
control dsRNA vs. F49F1.7	36.08	Yes	***	0.0004
control dsRNA vs. math-28	10.42	No	ns	>0.9999
control dsRNA vs. nspa-6	8	No	ns	>0.9999
control dsRNA vs. ttr-26	16.67	No	ns	0.4911
control dsRNA vs. clc-21	16.5	No	ns	0.5122
Figure 3B
Two-way ANOVA	Ordinary
Alpha	0.05
Source of Variation	% of total variation	P value	P value summary	Significant?
Interaction	50.76	<0.0001	****	Yes
Row Factor	32.37	<0.0001	****	Yes
Column Factor	0.01109	0.8842	ns	no
Uncorrected Fisher LSD	Predicted (LS) Mean diff.	95.00% CI of diff.	Below threshold?	Summary	Adjusted P Value
P0 - F1
wild type	-22.12	-31.81 to -8.005	Yes	****	<0.0001
snpc-1.3	22.78	15.36 to 30.2	Yes	****	<0.0001
Figure 3C
Kruskal-Wallis test						Descriptive Statistics	control dsRNA	Y69A2AR.12	snpc-1.3	F49F1.7	fbxa-165
P value	0.0036					Number of values	9	4	7	7	6
Exact or approximate P value?	Approximate					Minimum	5	7.1	7.1	13.3	3.6
P value summary	**					25% Percentile	6.65	7.4	7.3	16.7	4.5
Do the medians vary signif. (P < 0.05)?	Yes					Median	8	9.05	8.6	17.6	6.15
Number of groups	5					75% Percentile	9.55	12.95	10.7	21.7	10.65
Kruskal-Wallis statistic	15.63					Maximum	15.4	14	15.4	26.1	18.6
						Mean	8.556	9.8	9.543	18.76	7.883
Dunn's multiple comparisons test	Mean rank diff.	Significant?	Summary	Adjusted P Value		Std. Deviation	2.98	3.01	2.919	4.13	5.48
control dsRNA vs. Y69A2AR.12	-2.833	No	ns	>0.9999		Std. Error of Mean	0.9935	1.505	1.103	1.561	2.237
control dsRNA vs. snpc-1.3	-2.405	No	ns	>0.9999		Lower 95% CI	6.265	5.01	6.843	14.94	2.132
control dsRNA vs. F49F1.7	-15.33	Yes	**	0.0066		Upper 95% CI	10.85	14.59	12.24	22.58	13.63
control dsRNA vs. fbxa-165	4.25	No	ns	>0.9999		Mean ranks	13.67	16.5	16.07	29	9.417
Figure 4A
Kruskal-Wallis test						Descriptive Statistics	P0	F1	F2
P value	0.0068					Number of values	4	4	5
Exact or approximate P value?	Exact					Minimum	13.97	11.96	13.06
P value summary	**					25% Percentile	14.11	11.98	13.41
Do the medians vary signif. (P < 0.05)?	Yes					Median	15.08	12.14	14.46
Number of groups	3					75% Percentile	16.02	12.82	16.21
Kruskal-Wallis statistic	7.981					Maximum	16.15	13.01	16.85
						Mean	15.07	12.31	14.74
						Std. Deviation	0.9913	0.4828	1.499
Dunn's multiple comparisons test	Mean rank diff.	Significant?	Summary	Adjusted P Value		Std. Error of Mean	0.4956	0.2414	0.6705
F1 vs. P0	-7.25	Yes	*	0.0169		Lower 95% CI	13.49	11.55	12.88
F1 vs. F2	-5.9	Yes	*	0.0478		Upper 95% CI	16.65	13.08	16.6
						Mean ranks	9.75	2.5	8.4
Figure 4B
Kruskal-Wallis test
P value	0.0007		Dunn's multiple comparisons test	Mean rank diff.	Significant?	Summary	Adjusted P Value
Exact or approximate P value?	Approximate		wild type vs ceh-60	-8.038	no	ns	0.3665
P value summary	***		wild type vs vit-2 vit-1	5.066	no	ns	0.8141
Do the medians vary signif. (P < 0.05)?	Yes		wild type vs vit-3	-18.57	yes	***	0.0002
Number of groups	4
Kruskal-Wallis statistic	16.91
Figure 4C						Descriptive Statistics	wild type	vit-3
Mann Whitney test						Number of values	5	6
P value	0.0065					Minimum	6	16.7
Exact or approximate P value?	Exact					25% Percentile	6.25	17.68
P value summary	**					Median	11.6	25.25
Significantly different (P < 0.05)?	Yes					75% Percentile	16.2	28
One- or two-tailed P value?	Two-tailed					Maximum	16.7	28.6
Sum of ranks in group A,B	15.50 , 50.50					Mean	11.3	23.6
Mann-Whitney U	0.5					Std. Deviation	4.993	5.124
						Std. Error of Mean	2.233	2.092
Figure 4D						Lower 95% CI	5.1	18.22
Brown-Forsythe ANOVA test						Upper 95% CI	17.5	28.98
F* (DFn, DFd)	108.2 (5.000, 137.4)
P value	<0.0001					Descriptive Statistics	P0 20°C embryo	P0 27°C L2	P0 27°C dauer	F1-PD-temp embryo	F1-PD-temp L2	F1-PD-temp dauer
P value summary	****					Number of values	42	32	27	47	28	16
Significant diff. among means (P < 0.05)?	Yes					Minimum	16.2	11	1.7	7	4.4	2
						25% Percentile	25.48	13.95	4.6	15	6.225	2.525
Welch's ANOVA test						Median	28.9	18.7	6	22.4	10.7	4.45
W (DFn, DFd)	167.1 (5.000, 77.29)					75% Percentile	34.03	21.2	7.4	27.9	13.05	6.425
P value	<0.0001					Maximum	38.6	25.4	9.7	50.2	24.6	10.5
P value summary	****					Mean	28.99	18.12	5.989	22.07	10.55	4.656
Significant diff. among means (P < 0.05)?	Yes					Std. Deviation	5.853	4.095	1.848	9.057	4.829	2.314
						Std. Error of Mean	0.9031	0.724	0.3556	1.321	0.9126	0.5784
Dunnett's T3 multiple comparisons test	Mean diff.	95.00% CI of diff.	Below threshold?	Summary	Adjusted P Value	Lower 95% CI	27.17	16.65	5.258	19.41	8.677	3.423
P0 20°C vs. F1-PD-temp embryos	6.927	3.027 to 10.83	Yes	***	0.0001	Upper 95% CI	30.82	19.6	6.72	24.73	12.42	5.889
P0 27°C vs. F1-PD-temp. L2s	7.572	4.703 to 10.44	Yes	****	<0.0001
P0 27°C vs. F1-PD-temp. dauer	1.333	-0.3948 to 3.060	No	ns	0.167
Figure 5A
Brown-Forsythe ANOVA test						Descriptive Statistics	wild type	rde-1 (ne219)	rde-1 (ne300)	rde-4	rrf-1	sid-1	sid-2	nrde-2	nrde-3	hrde-1	znfx-1	set-25	set-18	alg-3, alg-4	wago-10	wago-1	prg-1	mut-16	lin-15b
F* (DFn, DFd)	29.46 (18.00, 46.56)					Number of values	11	16	6	9	6	13	9	9	9	5	11	8	5	6	6	4	5	4	5
P value	<0.0001					Minimum	15.1	0	11.5	9.1	17	4	0	26.5	14.6	27.8	0	9.1	13.8	36.1	16.9	32.4	9	2.4	37.3
P value summary	****					25% Percentile	17.6	0.25	16.53	12.6	19.93	7.9	2.2	26.95	19.3	29.45	3	13.23	13.95	37.08	17.28	32.65	10.7	2.8	38.4
Significant diff. among means (P < 0.05)?	Yes					Median	20.5	1.8	20.4	20.6	34.85	10.9	3.6	28.9	23.1	32.4	5.4	19.15	15.9	44.8	19.05	33.75	13.1	5	40
						75% Percentile	23.9	6.55	21.28	28.7	45.75	26.45	5.9	32.75	27.75	42.2	9.5	23.95	21.85	49.03	21.78	36.5	16.3	6.75	44.6
Welch's ANOVA test						Maximum	26.8	11.8	23	30.1	47.1	33.6	8.8	46.5	29.2	51.2	13	28.4	27.3	50.9	22.6	37.3	17.4	7	46.2
W (DFn, DFd)	57.16 (18.00, 38.66)					Mean	20.7	3.675	19.03	20.83	33.33	14.89	3.889	30.98	23.12	35.14	6.055	18.64	17.5	43.73	19.42	34.3	13.42	4.85	41.2
P value	<0.0001					Std. Deviation	3.74	4.218	3.994	8.209	13.33	10.19	2.704	6.274	4.968	9.211	4.169	6.517	5.592	6.005	2.378	2.118	3.15	2.055	3.456
P value summary	****					Std. Error of Mean	1.128	1.054	1.631	2.736	5.441	2.826	0.9013	2.091	1.656	4.119	1.257	2.304	2.501	2.451	0.9707	1.059	1.409	1.028	1.546
Significant diff. among means (P < 0.05)?	Yes					Lower 95% CI	18.19	1.428	14.84	14.52	19.35	8.736	1.81	26.15	19.3	23.7	3.254	13.19	10.56	37.43	16.92	30.93	9.509	1.58	36.91
						Upper 95% CI	23.21	5.922	23.23	27.14	47.32	21.05	5.967	35.8	26.94	46.58	8.855	24.09	24.44	50.03	21.91	37.67	17.33	8.12	45.49
Dunnett's T3 multiple comparisons test	Mean diff.	95.00% CI of diff.	Below threshold?	Summary	Adjusted P Value
wild type vs. rde-1 (ne219)	17.03	11.92 to 22.13	Yes	****	<0.0001
wild type vs. rde-1 (ne300)	1.667	-5.807 to 9.140	No	ns	0.9989
wild type vs. rde-4	-0.1333		No	ns	>0.9999
wild type vs. rrf-1	-12.63	-38.99 to 13.72	No	ns	0.489
wild type vs. sid-1	5.808	-4.706 to 16.32	No	ns	0.6514
wild type vs. sid-2	16.81	11.90 to 21.72	Yes	****	<0.0001
wild type vs. nrde-2	-10.28	-18.90 to -1.660	Yes	*	0.0151
wild type vs. nrde-3	-2.422	-9.414 to 4.569	No	ns	0.9763
wild type vs. hrde-1	-14.44	-34.70 to 5.816	No	ns	0.1707
wild type vs. znfx-1	14.65	8.978 to 20.31	Yes	****	<0.0001
wild type vs. set-25	2.063	-7.607 to 11.73	No	ns	0.9993
wild type vs. set-18	3.2	-8.852 to 15.25	No	ns	0.9667
wild type vs. alg-3, alg-4	-23.03	-34.26 to -11.81	Yes	***	0.0008
wild type vs. wago-10	1.283	-3.966 to 6.533	No	ns	0.9991
wild type vs. wago-1	-13.6	-19.43 to -7.769	Yes	****	<0.0001
wild type vs. prg-1	7.28	0.3017 to 14.26	Yes	*	0.0394
wild type vs. mut-16	15.85	10.10 to 21.60	Yes	****	<0.0001
wild type vs. lin-15b	-20.5	-28.14 to -12.86	Yes	****	<0.0001
Figure 5B
Two-way ANOVA	Ordinary
Alpha	0.05
Source of Variation	% of total variation	P value	P value summary	Significant?
Interaction	6.365	0.0024	**	Yes
Row Factor	48.2	<0.0001	****	Yes
Column Factor	16.33	<0.0001	****	Yes
ANOVA table	SS (Type III)	DF	MS	F (DFn, DFd)	P value
Interaction	1006	3	335.3	F (3, 43) = 5.633	P=0.0024
Row Factor	7618	3	2539	F (3, 43) = 42.66	P<0.0001
Column Factor	2581	1	2581	F (1, 43) = 43.36	P<0.0001
Residual	2560	43	59.53
Total	15805	50
Šídák's multiple comparisons test	Predicted (LS) Mean diff.	95.00% CI of diff.	Below threshold?	Summary	Adjusted P Value
P0 - F1
wild type	-19.91	-31.81 to -8.005	Yes	***	0.0003
nrde-2	-0.7889	-13.99 to 12.42	No	ns	0.9998
nrde-3	-16.14	-29.35 to -2.939	Yes	*	0.0109
hrde-1	-27.48	-37.92 to -17.04	Yes	****	<0.0001
Figure 5C
Two-way ANOVA	Ordinary
Alpha	0.05
Source of Variation	% of total variation	P value	P value summary	Significant?
Interaction	47.84	<0.0001	****	Yes
Row Factor	46.05	<0.0001	****	Yes
Column Factor	0.5109	0.3408	ns	No
ANOVA table	SS (Type III)	DF	MS	F (DFn, DFd)	P value
Interaction	2216	2	1108	F (2, 28) = 43.97	P<0.0001
Row Factor	2133	2	1067	F (2, 28) = 42.33	P<0.0001
Column Factor	23.67	1	23.67	F (1, 28) = 0.9393	P=0.3408
Residual	705.6	28	25.2
Total	4633	33
Šídák's multiple comparisons test	Predicted (LS) Mean diff.	95.00% CI of diff.	Below threshold?	Summary	Adjusted P Value
wild type:P0 vs. wild type:F1	-19.91	-27.57 to -12.25	Yes	****	<0.0001
only germline RNAi:P0 vs. only germline RNAi:F1	20.7	12.64 to 28.76	Yes	****	<0.0001
only intestinal RNAi:P0 vs. only intestinal RNAi:F1	-6.018	-14.01 to 1.971	No	ns	0.1854
Figure 6A
Kruskal-Wallis test
P value	<0.0001
Exact or approximate P value?	Approximate
P value summary	****
Do the medians vary signif. (P < 0.05)?	Yes						Descriptive statistics	20°C	PD-temp	ND-temp	PD-pher	ND-pher
Number of groups	5						Number of values	90	90	90	70	70
Kruskal-Wallis statistic	248.4						Minimum	17	0	0	0	0
							25% Percentile	85.5	14.75	0	57	11.75
							Median	104	26.5	1.5	97.5	34.5
Dunn's multiple comparisons test	Mean rank diff.	Significant?	Summary	Adjusted P Value			75% Percentile	122.5	48.5	16.5	118.3	47
20°C vs. PD-temp	165.3	Yes	****	<0.0001	A-B		Maximum	158	128	68	165	86
20°C vs. ND-temp	247.1	Yes	****	<0.0001	A-C		Mean	103.6	31.96	9.533	86.36	31.61
20°C vs. PD-pher	45.24	No	ns	0.0982	A-D		Std. Deviation	24.65	25.9	14.98	45.11	23.64
20°C vs. ND-pher	169.1	Yes	****	<0.0001	A-E		Std. Error of Mean	2.598	2.73	1.579	5.392	2.826
PD-temp vs. ND-temp	81.81	Yes	****	<0.0001	B-C		Lower 95% CI	98.45	26.53	6.395	75.6	25.98
PD-pher vs. ND-pher	123.8	Yes	****	<0.0001	D-E		Upper 95% CI	108.8	37.38	12.67	97.11	37.25
							Mean ranks	332.6	167.3	85.54	287.4	163.5
Figure 6B
P value and statistical significance
Test	Fisher's exact test
P value	<0.0001
P value summary	****
One- or two-sided	NA
Statistically significant (P < 0.05)?	Yes
							Descriptive Statistics	P0	F1
Figure 6C							Number of values	90	90
Mann Whitney test							Minimum	0	0
P value	0.3503						25% Percentile	14.75	9.75
Exact or approximate P value?	Exact						Median	26.5	21
P value summary	ns						75% Percentile	48.5	47.25
Significantly different (P < 0.05)?	No						Maximum	128	125
One- or two-tailed P value?	Two-tailed						Mean	31.96	31.24
Sum of ranks in group A,B	8472 , 7818						Std. Deviation	25.9	30.42
Mann-Whitney U	3723						Std. Error of Mean	2.73	3.206
							Lower 95% CI	26.53	24.87
Figure 6D							Upper 95% CI	37.38	37.61
P value and statistical significance
Test	Fisher's exact test
P value	0.2582						Descriptive Statistics	P0	F1
P value summary	ns						Number of values	6	4
One- or two-sided	Two-sided						Minimum	1	1.82
Statistically significant (P < 0.05)?	No						25% Percentile	1.705	2.198
							Median	2.55	3.49
Figure 6E							75% Percentile	3.618	4.16
P value and statistical significance							Maximum	5.77	4.33
Test	Fisher's exact test						Mean	2.785	3.283
P value	<0.0001						Std. Deviation	1.616	1.06
P value summary	****						Std. Error of Mean	0.6598	0.5302
One- or two-sided	NA						Lower 95% CI	1.089	1.595
Statistically significant (P < 0.05)?	Yes						Upper 95% CI	4.481	4.97
							Mean ranks	4.833	6.5
Figure 6F
P value and statistical significance
Test	Fisher's exact test
P value	<0.0001
P value summary	****
One- or two-sided	NA
Statistically significant (P < 0.05)?	Yes
Figure S1
Mann Whitney test
P value	0.4762
Exact or approximate P value?	Exact
P value summary	ns
Significantly different (P < 0.05)?	No
One- or two-tailed P value?	Two-tailed
Sum of ranks in group A,B	29 , 26
Mann-Whitney U	8
Figure S3A							Descriptive Statistics	control dsRNA	Y69A2AR.12	K11H12.4	F49F1.7	C38D9.2	F40D4.13	pgp-8	C30H6.12	pals-29	fbxa-165	math-28	set-12	ZK896.5	F30H5.5	fip-1	nhr-155	clc-21	snpc-1.3	spig-5	C54F6.18	ugt-18	fbxa-164	nspa-6	ttr-26
Kruskal-Wallis test							Number of values	3	3	3	3	3	3	3	3	3	3	3	3	3	3	3	3	3	3	3	3	3	3	3	3
P value	<0.0001						Minimum	100	12.7	88.2	15.5	42.7	66.4	56.4	20.9	60.1	7	27.2	89.7	83.6	70.9	93.1	69.4	15.2	13.1	70.7	86	31.1	87.2	25.6	15.9
Exact or approximate P value?	Approximate						25% Percentile	100	12.7	88.2	15.5	42.7	66.4	56.4	20.9	60.1	7	27.2	89.7	83.6	70.9	93.1	69.4	15.2	13.1	70.7	86	31.1	87.2	25.6	15.9
P value summary	****						Median	100	17.3	89.1	16.4	50.9	76.4	65.5	59.1	84	44.6	43.7	117.8	85	105.2	94.6	86.1	37.7	22	72.3	97	67.7	88.4	53	47.6
Do the medians vary signif. (P < 0.05)?	Yes						75% Percentile	100	32.7	111.8	17.3	77.3	77.3	84.5	65.5	91.1	46	53.1	129.6	117.4	105.6	108.9	109.5	44	24.6	119.9	97.6	86	93.3	89	56.7
Number of groups	24						Maximum	100	32.7	111.8	17.3	77.3	77.3	84.5	65.5	91.1	46	53.1	129.6	117.4	105.6	108.9	109.5	44	24.6	119.9	97.6	86	93.3	89	56.7
Kruskal-Wallis statistic	57.11						Mean	100	20.9	96.37	16.4	56.97	73.37	68.8	48.5	78.4	32.53	41.33	112.4	95.33	93.9	98.87	88.33	32.3	19.9	87.63	93.53	61.6	89.63	55.87	40.07
							Std. Deviation	0	10.47	13.37	0.9	18.08	6.05	14.34	24.12	16.24	22.12	13.11	20.5	19.12	19.92	8.721	20.14	15.14	6.031	27.96	6.531	27.95	3.232	31.8	21.42
Dunn's multiple comparisons test	Mean rank diff.	Significant?	Summary	Adjusted P Value			Std. Error of Mean	0	6.048	7.721	0.5196	10.44	3.493	8.278	13.92	9.377	12.77	7.57	11.83	11.04	11.5	5.035	11.63	8.741	3.482	16.14	3.771	16.14	1.866	18.36	12.37
control dsRNA vs. Y69A2AR.12	53.17	Yes	*	0.0428			Lower 95% CI	100	-5.121	63.15	14.16	12.05	58.34	33.18	-11.41	38.06	-22.42	8.763	61.45	47.83	44.42	77.2	38.3	-5.311	4.919	18.19	77.31	-7.841	81.61	-23.12	-13.14
control dsRNA vs. K11H12.4	5	No	ns	>0.9999			Upper 95% CI	100	46.92	129.6	18.64	101.9	88.4	104.4	108.4	118.7	87.49	73.9	163.3	142.8	143.4	120.5	138.4	69.91	34.88	157.1	109.8	131	97.66	134.9	93.27
control dsRNA vs. F49F1.7	55.17	Yes	*	0.0286			Mean ranks	62	8.833	57	6.833	27.5	37.5	34.17	23.5	42.67	14.67	19.67	65.33	52	55.33	60	50	13.67	8.667	48.33	55.17	31.83	52.33	30	19
control dsRNA vs. C38D9.2	34.5	No	ns	>0.9999
control dsRNA vs. F40D4.13	24.5	No	ns	>0.9999
control dsRNA vs. pgp-8	27.83	No	ns	>0.9999
control dsRNA vs. C30H6.12	38.5	No	ns	0.5577
control dsRNA vs. pals-29	19.33	No	ns	>0.9999
control dsRNA vs. fbxa-165	47.33	No	ns	0.1289
control dsRNA vs. math-28	42.33	No	ns	0.3043
control dsRNA vs. set-12	-3.333	No	ns	>0.9999
control dsRNA vs. ZK896.5	10	No	ns	>0.9999
control dsRNA vs. F30H5.5	6.667	No	ns	>0.9999
control dsRNA vs. fip-1	2	No	ns	>0.9999
control dsRNA vs. nhr-155	12	No	ns	>0.9999
control dsRNA vs. clc-21	48.33	No	ns	0.1075
control dsRNA vs. snpc-1.3	53.33	Yes	*	0.0414
control dsRNA vs. spig-5	13.67	No	ns	>0.9999
control dsRNA vs. C54F6.18	6.833	No	ns	>0.9999
control dsRNA vs. ugt-18	30.17	No	ns	>0.9999
control dsRNA vs. fbxa-164	9.667	No	ns	>0.9999
control dsRNA vs. nspa-6	32	No	ns	>0.9999
control dsRNA vs. ttr-26	43	No	ns	0.2726
Figure S5A
Kruskal-Wallis test
P value	<0.0001
Exact or approximate P value?	Approximate
P value summary	****						Descriptive Statistics	wildtype	rde-1 (ne300)	rde-1 (ne219)	nrde-2	zfnx-1	nrde-3	hrde-1	rrf-1	sid-2	rde-4	set-25	sid-1	alg-3,4	prg-1	wago-10	set-18	mut-16	wago-1	lin-15b
Do the medians vary signif. (P < 0.05)?	Yes						Number of values	5	7	7	9	5	9	9	9	11	9	8	5	6	5	6	5	4	7	5
Number of groups	19						Minimum	66	36	30	44	45	39	57	66	19	54	59	61	62	62	47	54	33	41	44
Kruskal-Wallis statistic	61.4						25% Percentile	71.5	43	34	53	45.5	60.5	64.5	79.5	20	58	60.5	64.5	64.25	63	58.25	56.5	36.5	50	45.5
							Median	91	54	41	59	55	76	78	93	28	68	72	78	73.5	70	71	70	49.5	55	55
Dunn's multiple comparisons test	Mean rank diff.	Significant?	Summary	Adjusted P Value			75% Percentile	96.5	57	68	81.5	68	96	86.5	100	54	82.5	78.5	89.5	82.5	91.5	83.5	79.5	57.25	60	77.5
wildtype vs. rde-1 (ne300)	69.9	Yes	*	0.0298			Maximum	100	68	92	89	71	99	98	100	78	99	85	100	84	100	100	84	59	62	92
wildtype vs. rde-1 (ne219)	63.19	No	ns	0.0803			Mean	85.4	51.57	51.86	66.33	56.4	76	76.67	89.22	37.64	71.89	70.5	77.2	73.33	75.8	71.5	68.4	47.75	54.29	60.2
wildtype vs. nrde-2	38.73	No	ns	>0.9999			Std. Deviation	13.69	10.5	22.37	16.4	11.48	21.12	13.4	12.23	21.08	14.92	9.517	14.75	9.07	15.82	17.99	12.1	11	7.088	19.25
wildtype vs. zfnx-1	59.2	No	ns	0.2455			Std. Error of Mean	6.12	3.969	8.456	5.467	5.134	7.042	4.466	4.078	6.356	4.973	3.365	6.598	3.703	7.074	7.343	5.409	5.498	2.679	8.61
wildtype vs. nrde-3	20.34	No	ns	>0.9999			Lower 95% CI	68.41	41.86	31.17	53.73	42.15	59.76	66.37	79.82	23.47	60.42	62.54	58.88	63.81	56.16	52.62	53.38	30.25	47.73	36.29
wildtype vs. hrde-1	16.07	No	ns	>0.9999			Upper 95% CI	102.4	61.28	72.55	78.94	70.65	92.24	86.97	98.63	51.8	83.36	78.46	95.52	82.85	95.44	90.38	83.42	65.25	60.84	84.11
wildtype vs. rrf-1	-7.267	No	ns	>0.9999			Mean ranks	102.9	33	39.71	64.17	43.7	82.56	86.83	110.2	22.41	76.44	75.63	88.2	82.42	85.4	75.17	69.1	26.5	36.71	49.8
wildtype vs. sid-2	80.49	Yes	**	0.0015
wildtype vs. rde-4	26.46	No	ns	>0.9999
wildtype vs. set-25	27.28	No	ns	>0.9999
wildtype vs. sid-1	14.7	No	ns	>0.9999
wildtype vs. alg-3,4	20.48	No	ns	>0.9999
wildtype vs. prg-1	17.5	No	ns	>0.9999
wildtype vs. wago-10	27.73	No	ns	>0.9999
wildtype vs. set-18	33.8	No	ns	>0.9999
wildtype vs. mut-16	76.4	Yes	*	0.0484
wildtype vs. wago-1	66.19	No	ns	0.0521
wildtype vs. lin-15b	53.1	No	ns	0.4847
Figure S5B
Kruskal-Wallis test
P value	0.006
Exact or approximate P value?	Approximate						Descriptive Statistics	wild type	rde-1	rde-4	rrf-1	sid-1	sid-2	znfx-1	nrde-2	nrde-3	hrde-1
P value summary	**						Number of values	5	4	3	5	4	4	4	3	4	3
Do the medians vary signif. (P < 0.05)?	Yes						Minimum	6	4.8	27.3	2.7	4.4	9.4	4.4	8.5	7.4	6.5
Number of groups	10						25% Percentile	6.25	5.075	27.3	4.5	4.675	9.65	4.475	8.5	7.675	6.5
Kruskal-Wallis statistic	23.08						Median	11.6	6	28.6	9.4	5.8	10.9	5.15	8.7	8.95	9.4
							75% Percentile	16.2	7.075	31.9	11.05	7.45	12.38	7.1	12.4	9.7	9.7
Dunn's multiple comparisons test	Mean rank diff.	Significant?	Summary	Adjusted P Value			Maximum	16.7	7.4	31.9	11.4	7.9	12.7	7.6	12.4	9.8	9.7
wild type vs. rde-1	15.35	No	ns	0.4013			Mean	11.3	6.05	29.27	8.1	5.975	10.98	5.575	9.867	8.775	8.533
wild type vs. rde-4	-12.9	No	ns	>0.9999			Std. Deviation	4.993	1.066	2.371	3.597	1.464	1.41	1.443	2.196	1.066	1.767
wild type vs. rrf-1	5.9	No	ns	>0.9999			Std. Error of Mean	2.233	0.5331	1.369	1.608	0.7319	0.7052	0.7215	1.268	0.5329	1.02
wild type vs. sid-1	15.85	No	ns	0.3427			Lower 95% CI	5.1	4.354	23.38	3.634	3.646	8.731	3.279	4.411	7.079	4.143
wild type vs. sid-2	-3.9	No	ns	>0.9999			Upper 95% CI	17.5	7.746	35.16	12.57	8.304	13.22	7.871	15.32	10.47	12.92
wild type vs. znfx-1	17.48	No	ns	0.2			Mean ranks	25.1	9.75	38	19.2	9.25	29	7.625	24.5	21.38	21
wild type vs. nrde-2	0.6	No	ns	>0.9999
wild type vs. nrde-3	3.725	No	ns	>0.9999
wild type vs. hrde-1	4.1	No	ns	>0.9999
